# Murine osteosarcoma recapitulates the driver landscape and genomic complexity of osteosarcoma evolution in humans

**DOI:** 10.64898/2026.04.27.721100

**Authors:** Geoffrey A. Smith, Ianthe A.E.M van Belzen, Mathieu Epinette, Emilia Herdes, Kim L. Mercer, Charlotte G. Butterworth, Alistair G. Rust, Adrienne M. Flanagan, Matthew G. Jones, Isidro Cortes-Ciriano, Tyler Jacks

## Abstract

Osteosarcoma (OS) genomes are characterized by complex genomic rearrangements (CGRs) that drive genomic instability and clonal diversification early in tumor evolution. As a result, OS tumors display high inter-patient variability, which has hindered molecular stratification and targeted therapeutic development. To study genomic complexity in OS and credential a genetically engineered mouse model of the disease (*Sp7-Cre Trp53*^*fl*^ Rb1^fl^), we performed high-depth and multi-region whole genome sequencing (WGS) of 35 tumor samples from 24 mice. Similar to human OS, the murine OS tumors (mOS) had a high number of somatic structural variants (158 per tumor) with low tumor mutational burden of single nucleotide variants (0.87 mutations/MB). CGRs were identified in 63% (15/24) of mOS cases, most frequently affecting chromosome 15 (33%, 8/24 mice) and resulting in *Myc* amplification in 6 mice, ranging from 5 to 104 copies. *Myc* amplification was verified with DNA FISH, long-read sequencing and gene expression data, which revealed examples of *Myc* amplification in both extrachromosomal circular DNA (ecDNA) and in derivative chromosomes generated by CGRs. *PTEN* loss occurred frequently (59% 12/22 mice), and contributed to osteosarcomagenesis, as demonstrated by tumor initiation with *in vivo* CRISPR/Cas9-mediated deletion experiments (2 mice). Together, these results demonstrate that a preclinical model of osteosarcoma can generate the genomic heterogeneity and complexity of the human disease, thereby facilitating research into mechanisms of tumor initiation and drivers of progression and relapse.
