## Supplementary Table 1 for "Murine osteosarcoma recapitulates the driver landscape and genomic complexity of osteosarcoma evolution in humans"

### Sheet: tmb_burden.20260411
tumor_label_display2	mouse_label_display	sample_type	Trp53	Rb1	Total Bases (BP)	Throughput mean depth (x)	purity	sv_bp_all	interleaved_sv_bp	sv_bp_in_cgr_region	snvs_exons_per_mbp	frac_sv_bp_in_cgr	normal_wgs_pct_duplication	tumor_wgs_pct_duplication
254	254	Primary	fl/+	+/+	254855674826	95.5523	1	98	0	0	1.63513	0	0.12373	0.154365
383	383	Primary	fl/+	fl/+	262456162280	98.402	1	526	26	138	18.9817	0.262357	NA	0.20853
632	632	Primary	fl/fl	fl/+	276876157336	103.808	0.61	138	8	13	1.17303	0.0942029	0.117416	0.127437
727	727	Primary	fl/fl	fl/+	257134886342	96.4069	0.5	110	0	0	1.63513	0	0.13008	0.168774
727-m2	727	Metastasis	fl/fl	fl/+	255478637104	95.7859	0.62	148	8	8	2.23942	0.0540541	0.13008	0.176755
727-m3	727	Metastasis	fl/fl	fl/+	330932294298	124.076	0.56	214	0	0	2.66597	0	0.13008	0.170499
727-m4	727	Metastasis	fl/fl	fl/+	255589430032	95.8275	0.4	216	0	0	2.70152	0	0.13008	0.149108
817	817	Primary	fl/fl	fl/+	282774382530	106.02	0.67	572	260	359	3.80345	0.627622	0.103449	0.133
1285	1285	Primary	fl/fl	fl/+	256208385072	96.0595	0.68	569	138	319	30.3921	0.560633	NA	0.158882
1529	1529	Primary	fl/fl	fl/+	272914084342	102.323	0.75	14	0	0	0.533194	0	NA	0.165864
1535	1535	Primary	fl/fl	fl/+	252223221762	94.5654	0.85	174	80	107	1.74177	0.614943	NA	0.179579
2514	2514	Primary	fl/fl	fl/+	385940349454	144.7	0.71	284	38	30	1.77731	0.105634	0.202857	0.254478
970	970	Primary	fl/fl	fl/fl	285626455128	107.089	0.87	202	84	104	0.177731	0.514851	0.12968	0.16976
1501	1501	Primary	fl/fl	fl/fl	253944460796	95.2107	0.62	148	0	0	2.31051	0	NA	0.166899
1517	1517	Primary	fl/fl	fl/fl	255405399084	95.7585	0.85	140	0	0	1.27967	0	0.151185	0.184024
2436	2436	Primary	fl/fl	fl/fl	305951812242	114.71	0.67	122	0	0	0.426555	0	0.11426	0.152424
2436-R2	2436	Primary	fl/fl	fl/fl	272914084342	102.323	0.71	88	0	0	0.391009	0	0.11426	0.185655
2436-R3	2436	Primary	fl/fl	fl/fl	253647336284	95.0993	0.64	50	0	0	0.319916	0	0.11426	0.116299
2436-R4	2436	Primary	fl/fl	fl/fl	253496866596	95.0429	0.71	58	0	0	0.391009	0	0.11426	0.185128
2436-m1	2436	Metastasis	fl/fl	fl/fl	309748878778	116.133	0.57	288	0	0	0.462102	0	0.11426	0.204935
2436-m2	2436	Metastasis	fl/fl	fl/fl	282133983074	105.78	0.54	80	0	0	0.426555	0	0.11426	0.191677
2436-m3	2436	Metastasis	fl/fl	fl/fl	308599600564	115.702	0.64	104	0	0	0.462102	0	0.11426	0.148986
2436-m4	2436	Metastasis	fl/fl	fl/fl	260314671824	97.5991	0.42	130	0	0	0.355463	0	0.11426	0.209201
2436-m5	2436	Metastasis	fl/fl	fl/fl	252090152408	94.5155	0.43	112	0	0	0.319916	0	0.11426	0.178907
2727	2727	Primary	fl/fl	fl/fl	312924242376	117.324	0.43	690	56	367	0.497648	0.531884	0.203741	0.252743
2728	2728	Primary	fl/fl	fl/fl	406481680660	152.401	0.27	58	0	0	0.355463	0	0.211578	0.273019
2736	2736	Primary	fl/fl	fl/fl	333642540448	125.092	0.56	82	0	0	0.319916	0	0.229265	0.280208
2737	2737	Primary	fl/fl	fl/fl	312816913388	117.284	0.78	304	228	250	0.817564	0.822368	0.192602	0.229193
2739	2739	Primary	fl/fl	fl/fl	341697729974	128.112	0.61	168	20	14	0.675379	0.0833333	0.217308	0.275468
2875	2875	Primary	fl/fl	fl/fl	319640500104	119.842	0.79	296	208	241	1.17303	0.814189	0.229471	0.259814
2911	2911	Primary	fl/fl	fl/fl	371306010804	139.213	0.82	124	0	0	0.817564	0	0.212062	0.264001
2962	2962	Primary	fl/fl	fl/fl	333246352084	124.943	0.63	140	24	18	0.462102	0.128571	0.21127	0.27092
3158	3158	Primary	fl/fl	fl/fl	357774555014	134.139	0.56	240	30	84	0.533194	0.35	0.209945	0.261038
2925	2925	Primary	fl/fl	+/+	272032760762	101.993	0.68	598	90	102	0.924203	0.170569	0.359737	0.181276
2927	2927	Primary	fl/fl	fl/+	260691497760	97.7404	0.73	146	44	62	0.391009	0.424658	0.219025	0.135467
					Mean Coverage	109.902
